# Succession of *Bifidobacterium longum* strains in response to the changing early-life nutritional environment reveals specific adaptations to distinct dietary substrates

**DOI:** 10.1101/2020.02.20.957555

**Authors:** Magdalena Kujawska, Sabina Leanti La Rosa, Phillip B. Pope, Lesley Hoyles, Anne L. McCartney, Lindsay J Hall

## Abstract

Diet-microbe interactions play a crucial role in infant development and modulation of the early-life microbiota. The genus *Bifidobacterium* dominates the breast-fed infant gut, with strains of *B. longum* subsp. *longum* (*B. longum*) and *B. longum* subsp. *infantis* (*B. infantis*) particularly prevalent. Although transition from milk to a more diversified diet later in infancy initiates a shift to a more complex microbiome, specific strains of *B. longum* may persist in individual hosts for prolonged periods of time. Here, we sought to investigate the adaptation of *B. longum* to the changing infant diet. Genomic characterisation of 75 strains isolated from nine either exclusively breast- or formula-fed (pre-weaning) infants in their first 18 months revealed subspecies- and strain-specific intra-individual genomic diversity with respect to glycosyl hydrolase families and enzymes, which corresponded to different dietary stages. Complementary phenotypic growth studies indicated strain-specific differences in human milk oligosaccharide and plant carbohydrate utilisation profiles of isolates between and within individual infants, while proteomic profiling identified active polysaccharide utilisation loci involved in metabolism of selected carbohydrates. Our results indicate a strong link between infant diet and *B. longum* subspecies/strain genomic and carbohydrate utilisation diversity, which aligns with a changing nutritional environment: i.e. moving from breast milk to a solid food diet. These data provide additional insights into possible mechanisms responsible for the competitive advantage of this *Bifidobacterium* species and its long-term persistence in a single host and may contribute to rational development of new dietary therapies for this important developmental window.
