## Supplementary Table 1 for "Succession of *Bifidobacterium longum* strains in response to the changing early-life nutritional environment reveals specific adaptations to distinct dietary substrates"

### Sheet: Demographic profiles of infants
Baby	Mode of delivery	Gender	Use of antibiotics (age at administration)	Diet	Age at start of weaning (weeks)	Age at withdrawal of breast milk (months)
BF1	Vaginal	Female	Yes (18 weeks)	Breast-fed	22	~6
BF2	Caesarian section	Female	Yes (once, 8-9 months)	Breast-fed	17	~9
BF3	Caesarian section	Female	No	Breast-fed	24	~15
BF4	Caesarian section	Female	Yes (14 weeks)	Breast-fed	24	~15
BF5	Vaginal	Female	No	Breast-fed	17	~11
FF1	Caesarian section	Female	No	Formula-fed	16	NA
FF2	Vaginal	Male	No	Formula-fed	23	NA
FF3	Vaginal	Male	No	Formula-fed	12	NA
FF5	Vaginal	Male	No	Formula-fed	16	NA

### Sheet: Isolate info
Isolate	Source	Age at isolation (weeks, and months where prefixed by "m")		Sequencing platform	Reads	Average read length	Coverage (X)		Genome	Contigs	GC(%)	Mean	Median	N50	Largest		ORF	CDS	tRNA		Identification based on ANI (B. longum JCM127)	ANI% (B. longum JCM1217)
B_1	BF1	16		Illumina HiSeq 2500	642316	125	67		2379291	49	60.04	48556	19057	154112	341510		2013	1957	55		B. longum	0.985415
B_2	BF1	24		Illumina HiSeq 2500	677916	125	72		2326670	16	58.74	145416	30055	346185	538691		2033	1977	55		B. breve	0.852831
B_3	BF1	29		Illumina HiSeq 2500	643232	125	69		2327718	14	58.74	166265	93188	427460	547384		2043	1987	55		B. breve	0.852748
B_4	BF1	31		Illumina HiSeq 2500	668160	125	70		2375794	44	60.03	53995	28169	154118	341520		2014	1958	55		B. longum	0.985573
B_5	BF1	33		Illumina HiSeq 2500	621684	125	65		2378198	45	60.03	52848	21317	154127	341517		2015	1959	55		B. longum	0.98586
B_6	BF1	36		Illumina HiSeq 2500	631734	125	66		2378424	45	60.04	52853	19422	145223	359560		2014	1958	55		B. longum	0.98596
B_7	BF1	m12		Illumina HiSeq 2500	652315	125	68		2389660	49	60.05	48768	20493	146823	319736		2023	1967	55		B. longum	0.985804
B_10	BF2	12		Illumina HiSeq 2500	616494	125	60		2546659	32	59.75	79583	37962	172076	487471		2270	2212	57		B. longum subsp. infantis	0.982046
B_11	BF2	16		Illumina HiSeq 2500	658908	125	64		2547865	24	59.76	106161	57255	187542	607907		2275	2217	57		B. longum subsp. infantis	0.981493
B_12	BF2	18		Illumina HiSeq 2500	646971	125	63		2547756	26	59.76	97990	52337	227050	386960		2269	2211	57		B. longum subsp. infantis	0.981391
B_13	BF2	20		Illumina HiSeq 2500	627769	125	61		2548567	26	59.76	98021	52324	224427	487475		2272	2214	57		B. longum subsp. infantis	0.981568
B_14	BF2	22		Illumina HiSeq 2500	444169	125	46		2382698	52	60.03	45821	11443	173031	360066		2019	1963	55		B. longum	0.985971
B_15	BF2	24		Illumina HiSeq 2500	654655	125	59		2755174	42	59.81	65599	34249	172880	291366		2467	2530	62		B. longum subsp. infantis	0.980928
B_16	BF2	26		Illumina HiSeq 2500	701904	125	68		2546481	28	59.76	90945	37961	172711	1043946		2271	2213	57		B. longum subsp. infantis	0.982035
B_17	BF2	m9		Illumina HiSeq 2500	713131	125	69		2565899	27	59.53	95033	59292	203499	346256		2271	2209	61		B. longum subsp. infantis	0.980948
B_18	BF2	m12		Illumina HiSeq 2500	656627	125	63		2584113	23	59.46	112352	90795	219667	359451		2290	2229	60		B. longum subsp. infantis	0.979916
B_19	BF2	m15		Illumina HiSeq 2500	672256	125	65		2583972	21	59.45	123046	62103	221698	498438		2294	2232	61		B. longum subsp. infantis	0.97904
B_8	BF2	4		Illumina HiSeq 2500	657714	125	64		2547918	28	59.76	90997	50757	197085	487637		2282	2224	57		B. longum subsp. infantis	0.981629
B_9	BF2	8		Illumina HiSeq 2500	663840	125	65		2547696	29	59.76	87851	40728	187556	399387		2274	2216	57		B. longum subsp. infantis	0.981687
B_20	BF3	8		Illumina HiSeq 2500	672738	125	69		2410642	27	60.07	89283	27795	253450	429472		2053	1996	56		B. longum	0.986663
B_21	BF3	12		Illumina HiSeq 2500	704079	125	73		2406387	33	60.16	72920	7378	323423	439206		2056	1999	56		B. longum	0.986492
B_22	BF3	24		Illumina HiSeq 2500	679733	125	74		2290221	9	58.67	254469	45316	1266548	1266548		1968	1913	54		B. breve	0.849816
B_23	BF3	24		Illumina HiSeq 2500	724787	125	75		2395318	34	60.13	70450	11195	266365	440567		2037	1980	56		B. longum	0.986828
B_24	BF3	29		Illumina HiSeq 2500	682963	125	70		2409915	29	60.14	83100	10343	253695	439195		2059	2002	56		B. longum	0.987219
B_25	BF3	32		Illumina HiSeq 2500	658233	125	68		2394720	28	60.14	85525	27110	253458	448693		2045	1988	56		B. longum	0.98658
B_26	BF3	34		Illumina HiSeq 2500	623848	125	65		2390477	32	60.13	74702	10343	308976	448401		2033	1976	56		B. longum	0.98694
B_27	BF3	m12		Illumina HiSeq 2500	631584	125	65		2408735	26	60.07	92643	10343	362526	506406		2054	1997	56		B. longum	0.986364
B_28	BF3	m15		Illumina HiSeq 2500	575032	125	65		2194838	17	62.62	129108	72421	304261	466114		1822	1768	53		B. bifidum	0.796837
B_29	BF3	m18		Illumina HiSeq 2500	643427	125	66		2411597	22	60.07	109618	22539	362041	509029		2060	2003	56		B. longum	0.986738
B_30	BF4	4		Illumina HiSeq 2500	618949	125	64		2410882	28	60.07	86102	18505	253707	509057		2055	1998	56		B. longum	0.986998
B_31	BF4	6		Illumina HiSeq 2500	710811	125	73		2411536	30	60.07	80384	18491	323431	439188		2049	1992	56		B. longum	0.986496
B_32	BF4	20		Illumina HiSeq 2500	657786	125	69		2380082	27	60.16	88151	27676	253472	458644		2025	1958	56		B. longum	0.987256
B_33	BF4	27		Illumina HiSeq 2500	656594	125	68		2382364	20	60.17	119118	73183	325455	537489		2022	1965	56		B. longum	0.986871
B_34	BF4	m18		Illumina HiSeq 2500	636499	125	69		2300209	23	59.95	100009	26058	390157	542751		1932	1875	56		B. longum	0.987814
B_35	BF5	4		Illumina HiSeq 2500	591482	125	65		2255186	13	60.06	173475	88394	338102	504471		1898	1840	57		B. longum	0.983862
B_36	BF5	8		Illumina HiSeq 2500	642364	125	71		2254746	14	60.05	161053	77715	384216	552382		1898	1841	56		B. longum	0.984356
B_37	BF5	m15		Illumina HiSeq 2500	654613	125	72		2250721	20	58.74	112536	108021	238721	447950		1954	1900	53		B. breve	0.853446
B_38	BF5	m18		Illumina HiSeq 2500	652153	125	63		2578708	35	59.64	73677	48093	154023	364526		2308	2218	88		B. longum	0.985886
B_51	BF5	22		Illumina HiSeq 2500	670319	125	74		2242415	10	58.73	224241	243827	332386	770260		1922	1867	54		B. breve	0.853093
B_53	BF5	25		Illumina HiSeq 2500	607053	125	67		2256170	13	60.05	173551	62391	449801	553347		1897	1839	57		B. longum	0.984132
B_77	BF5	8		Illumina HiSeq 2500	696580	125	77		2254119	17	60.05	132595	77714	333649	504341		1894	1837	56		B. longum	0.984043
B_78	BF5	12		Illumina HiSeq 2500	657332	125	65		2515222	28	59.69	89829	55972	163302	418152		2200	2141	58		B. longum subsp. infantis	0.982291
B_79	BF5	20		Illumina HiSeq 2500	672222	125	74		2256003	16	60.02	141000	78119	333779	504167		1898	1840	57		B. longum	0.983509
B_80	BF5	24		Illumina HiSeq 2500	675430	125	76		2212895	17	60.06	130170	78118	333645	480944		1861	1804	56		B. longum	0.983376
B_85	BF5	24		Illumina HiSeq 2500	603226	125	63		2375843	8	58.54	296980	156079	510441	1185372		1958	1901	56		B. dentium	0.777774
B_86	BF5	m18		Illumina HiSeq 2501	629654	125	incorrect assembly
B_55	FF1	12		Illumina HiSeq 2500	636018	125	63		2522263	33	59.67	76432	19690	188377	276277		2209	2151	57		B. longum subsp. infantis	0.982117
B_56	FF1	16		Illumina HiSeq 2500	666214	125	70		2373299	31	60.12	76558	71976	138037	311722		2014	1953	60		B. longum	0.987368
B_57	FF1	19		Illumina HiSeq 2500	685569	125	72		2367571	30	60.13	78919	71964	144049	355157		2009	1951	57		B. longum	0.986587
B_58	FF1	22		Illumina HiSeq 2500	669758	125	74		2247601	30	59.81	74920	42230	172337	289245		1859	1802	56		B. longum	0.986865
B_59	FF1	24		Illumina HiSeq 2500	728830	125	76		2385059	37	60.13	64461	23461	138031	355081		2037	1979	57		B. longum	0.986371
B_60	FF1	28		Illumina HiSeq 2500	549879	125	58		2367449	31	60.13	76369	57575	138037	355081		2013	1955	57		B. longum	0.986466
B_61	FF1	m12		Illumina HiSeq 2500	620657	125	63		2439220	21	60.08	116153	28903	208009	944618		2085	2027	57		B. longum	0.985621
B_62	FF1	m15		Illumina HiSeq 2500	628220	125	64		2436277	23	60.08	105925	53844	209730	456329		2087	2029	57		B. longum	0.985709
B_49	FF2	m18		Illumina HiSeq 2500	733691	125	86		2124311	21	56.17	101157	28561	336723	597244		1836	1768	57		B. catenulatum	0.777956
B_50	FF2	31		Illumina HiSeq 2500	643733	125	63		2549754	40	60.33	63743	38384	147291	500992		2271	2208	62		B. longum	0.986956
B_52	FF2	33		Illumina HiSeq 2500	605913	125	59		2543873	37	60.34	68753	35309	147315	573533		2273	2210	62		B. longum	0.986659
B_63	FF2	27		Illumina HiSeq 2500	678868	125	66		2544124	39	60.34	65233	35654	147314	497408		2272	2209	62		B. longum	0.986864
B_64	FF2	29		Illumina HiSeq 2500	628984	125	61		2549832	37	60.34	68914	35654	192161	540582		2273	2210	62		B. longum	0.986771
B_65	FF2	m9		Illumina HiSeq 2500	668863	125	70		2381960	71	56.8	33548	623	1373251	1373251		2029	1973	55		B. pseudocatenulatum	0.787931
B_66	FF2	m12		Illumina HiSeq 2500	623452	125	61		2546119	64	60.34	39783	4669	140815	503576		2269	2206	62		B. longum	0.9867
B_67	FF2	m15		Illumina HiSeq 2500	660251	125	65		2520960	39	60.32	64640	38370	131152	496793		2244	2182	61		B. longum	0.986558
B_87	FF2	m18		Illumina HiSeq 2501	598704	125	incorrect assembly
B_68	FF3	8		Illumina HiSeq 2500	615135	125	65		2344828	30	60.2	78160	69899	134750	253580		1988	1930	57		B. longum	0.986472
B_69	FF3	12		Illumina HiSeq 2500	651043	125	73		2222801	15	60.1	148186	10343	653669	930530		1836	1779	56		B. longum	0.986399
B_70	FF3	20		Illumina HiSeq 2500	650510	125	69		2356223	33	60.21	71400	47863	129552	439378		2002	1944	57		B. longum	0.987348
B_71	FF3	26		Ilumina MiSeq	961928	287	231		2386246	28	60.17	85223	32331	241330	553690		2011	1954	56		B. longum	0.987166
B_72	FF3	23		Illumina HiSeq 2500	665305	125	69		2384553	16	60.17	149034	100859	341006	553654		2010	1953	56		B. longum	0.987416
B_73	FF3	m12		Illumina HiSeq 2500	667484	125	70		2383469	20	60.19	119173	55217	343608	553688		2012	1955	56		B. longum	0.987759
B_74	FF3	m15		Illumina HiSeq 2500	701491	125	74		2348212	17	60.27	138130	55228	321604	575364		1984	1927	56		B. longum	0.987159
B_75	FF3	m18		Illumina HiSeq 2500	674646	125	75		2240661	15	60.09	149377	107338	274126	644342		1862	1805	56		B. longum	0.986589
B_81	FF3	16		Illumina HiSeq 2500	469848	125	48		2434355	193	59.82	12613	955	352095	1137572		2039	1982	56		B. longum	0.985946
B_82	FF3	17		Illumina HiSeq 2500	634184	125	70		2239414	12	60.09	186617	106651	562518	572963		1862	1805	56		B. longum	0.986697
B_39	FF5	12		Illumina HiSeq 2500	636547	125	68		2310130	18	60.18	128340	115845	270918	338590		1944	1887	56		B. longum	0.988134
B_40	FF5	19		Illumina HiSeq 2500	632290	125	68		2300061	19	60.17	121055	115830	247029	320432		1936	1879	56		B. longum	0.988042
B_41	FF5	20		Illumina HiSeq 2500	625713	125	65		2377533	28	60.14	84911	36470	240288	376361		2032	1974	57		B. longum	0.987634
B_42	FF5	23		Illumina HiSeq 2500	641595	125	67		2367033	27	60.14	87667	44969	263227	384785		2021	1963	57		B. longum	0.987402
B_43	FF5	25		Illumina HiSeq 2500	651089	125	67		2416764	32	60.2	75523	29284	203876	378063		2072	2014	57		B. longum	0.987092
B_44	FF5	28		Illumina HiSeq 2500	612855	125	64		2390954	32	60.01	74717	36470	141710	368105		2041	1983	57		B. longum	0.987149
B_45	FF5	m9		Illumina HiSeq 2500	665477	125	71		2328161	19	60.02	122534	37779	277081	463047		1968	1911	56		B. longum	0.987932
B_46	FF5	m12		Illumina HiSeq 2500	685361	125	71		2384695	30	60.08	79489	36469	203074	536252		2034	1976	57		B. longum	0.98689
B_47	FF5	m15		failed library preparation
B_48	FF5	m18		Illumina HiSeq 2500	596009	125	62		2390446	27	60.01	88535	48421	240288	347334		2040	1982	57		B. longum	0.987029
B_54	FF5	6		Illumina HiSeq 2500	695906	125	75		2312646	20	60.16	115632	72470	271041	388552		1955	1897	57		B. longum	0.987867
B_76	FF5	4		Illumina HiSeq 2500	694332	125	74		2318379	19	60.13	122019	72470	276330	369594		1959	1902	56		B. longum	0.988177
B_83	FF5	19		Illumina HiSeq 2500	629149	125	68		2310926	21	60.18	110044	55297	247025	338581		1941	1884	56		B. longum	0.988398
B_84	FF5	20		Illumina HiSeq 2500	666103	125	71		2322711	12	60.12	193559	121998	366384	827495		1959	1901	57		B. longum	0.98758
B_88	FF5	12		Illumina HiSeq 2501	665144	125	incorrect assembly

### Sheet: Public strain info
Bifidobacterium strain	Genome status (contig number)	Genome size (Mb)	GC content (%)	ORF number	Accession	Host
B. actinocoloniiforme DSM 22766	Complete	1.83	62.7	1513	CP011786.1	Bumblebee
B. adolescentis ATCC 15703	Complete	2.09	59.2	1749	AP009256.1	Human
B. aemilianum XV10	Draft (104)	2.02	61.1	1717	NZ_PDCG01000001.1	Carpenter bee
B. aesculapii DSM 26737	Draft (93)	2.69	64.8	2135	BCFK00000000.1	Common marmoset
B. angulatum DSM 20098	Complete	2.02	59.4	1625	AP012322.1	Human
B. animalis subsp. animalis ATCC 25527	Complete	1.93	60.5	1626	CP002567.1	Mouse/Rat
B. animalis subsp. lactis DSM10140	Complete	1.94	60.5	1655	CP001606.1	Yoghurt
B. anseris LMG30189	Draft (9)	2.17	64.3	1740	NZ_NMYC00000000.1	Domestic goose
B. aquikefiri LMG 28769	Draft (18)	2.41	52.3	2055	MWXA00000000.1	Water kefir
B. asteroides PRL 2011	Complete	2.17	60.1	1730	CP003325.1	Honey bee
B. biavatii DSM 23969	Draft (56)	3.25	63.1	2635	JGYN00000000.1	Tamarin
B. bifidum PRL 2010	Complete	2.21	62.7	1791	CP001840.1	Human
B. bohemicum DSM 22767	Draft (5)	2.05	57.5	1687	JGYP00000000.1	Bumblebee
B. bombi DSM 19703	Draft (4)	1.9	56.1	1543	ATLK00000000.1	Bumblebee
B. boum LMG 10736	Draft (18)	2.17	59.3	1756	JGYQ00000000.1	Bovine rumen
B. breve DSM 20213	Complete	2.27	59.9	2.039	AP012324.1	Human
B. callitrichidarum TRI 5	Draft (72)	3.12	61.8	2634	NZ_QFFM00000000.1	Emperor tamarin
B. callitrichos DSM 23973	Draft (33)	2.89	63.5	2438	JGYS00000000.1	Common marmoset
B. catenulatum DSM 16992	Complete	2.08	56.2	1760	AP012325.1	Human
B. catulorum MRM 8.19	Draft (93)	2.61	63.2	2122	NZ_QFFN00000000.1	Common marmoset
B. choerinum LMG 10510	Draft (20)	2.1	65.6	1739	JGYU00000000.1	Piglet
B. commune R-52791	Draft (4)	1.63	53.9	1343	FMBL00000000.1	Bumblebee
B. coryneforme LMG 18911	Complete	1.76	60.5	1430	CP007287.1	Honey bee
B. criceti Ham19E	Draft (34)	2.16	62.5	1793	NZ_MVOH00000000.1	European hamster
B. crudilactis LMG 23609	Draft (6)	2.36	57.7	1938	JHAL00000000.1	Raw cow milk
B. cuniculi LMG 10738	Draft (41)	2.53	64.8	2288	JGYV00000000.1	Rabbit
B. dentium Bd1	Complete	2.64	58.5	2239	CP001750.1	Human
B. eulemuris DSM 100216	Draft (34)	2.91	62.2	2397	MWWZ00000000.1	Black lemur
B. felsineum TRE H	Draft (23)	2.38	57.1	1932	NZ_PEBJ00000000.1	Cotton top tamarin
B. gallicum LMG 11596	Draft (12)	2	57.6	1573	JGYW00000000.1	Human
B. gallinarum LMG 11586	Draft (10)	2.16	64.2	1745	JGYX00000000.1	Chicken
B. hapali DSM 100202	Draft (76)	2.83	54.5	2320	MWWY00000000.1	Common marmoset
B. imperatoris Tam1G	Draft (62)	2.64	56.1	2291	NZ_NMWV00000000.1	Emperor tamarin
B. indicum LMG 11587	Complete	1.73	60.5	1412	CP006018.1	Honey bee
B. italicum Rab10A	Draft (72)	2.28	65.5	1815	NZ_MVOG00000000.1	Rabbit
B. kashiwanohense JCM 15439	Complete	2.34	56.3	2005	AP012327.1	Human
B. lemurum DSM 28807	Draft (38)	2.91	62.6	2337	MWWX00000000.1	Ring-tailed lemur
B. longum subsp. infantis ATCC 15697	Complete	2.83	59.9	2675	AP010889.1	Human
B. longum subsp. longum JCM1217	Complete	2.39	60.3	2090	AP010888.1	Human
B. longum subsp. suis LMG 21814	Draft (36)	2.34	60	2047	JGZA00000000.1	Pig
B. magnum LMG 11591	Draft (13)	1.82	58.7	1576	JGZB00000000.1	Rabbit
B. margollesii Uis1B	Draft (80)	2.79	61.9	2355	NZ_NMWU00000000.1	Pygmy marmoset
B. merycicum LMG 11341	Draft (16)	2.28	60.3	1880	JGZC00000000.1	Cattle
B. minimum LMG 11592	Draft (18)	1.89	62.7	1591	JGZD00000000.1	Sewage
B. mongoliense DSM 21395	Draft (43)	2.17	62.8	1864	JGZE00000000.1	Fermented mare's milk
B. moukalabense DSM 27321	Draft (12)	2.52	59.9	2128	AZMV00000000.1	Gorilla
B. myosotis DSM 100196	Draft (58)	2.94	62.6	2236	MWWW00000000.1	Common marmoset
B. parmae Uis4E	Draft (44)	2.82	65.8	2321	NZ_NMWT00000000.1	Pygmy marmoset
B. primatium TRE 1	Draft (12)	2.7	63.2	2121	NZ_PEBI00000000.1	Cotton top tamarin
B. pseudocatenulatum DSM 20438	Complete	2.31	56.4	1982	AP012330.1	Human
B. pseudolongum subsp. globosum DSM 20092	Complete	1.98	63.3	1649	CP017695.1	Bovine rumen
B. pseudolongum subsp. pseudolongum LMG 11571	Draft (11)	1.9	63	1570	JGZH00000000.1	Pig
B. psychraerophilum DSM 22366	Draft (1)	2.63	58.8	2203	PHUA00000000.1	Pig
B. pullorum LMG 21816	Draft (11)	2.15	64.2	1800	JGZJ00000000.1	Chicken
B. reuteri DSM 23975	Draft (28)	2.85	60.4	2217	JGZK00000000.1	Common marmoset
B. ruminantium LMG 21811	Draft (23)	2.25	59.2	1923	JGZL00000000.1	Bovine rumen
B. saeculare LMG 14934	Draft (14)	2.26	63.8	1924	JGZM00000000.1	Rabbit
B. saguini DSM 23967	Draft (33)	2.78	56.4	2178	JGZN00000000.1	Tamarin
B. scaligerum	Draft (25)	2.65	58.3	2123	NZ_PGLQ00000000.1	Cotton top tamarin
B. scardovii JCM 12489	Complete	3.16	64.6	1557	AP012331.1	Human
B. simiarum TRI7	Draft (32)	2.72	63.8	2133	NZ_PEBK00000000.1	Emperon tamarin
B. stellenboschense DSM 23968	Draft (40)	2.81	65.3	2278	JGZP00000000.1	Tamarin
B. subtile LMG 11597	Draft (27)	2.79	60.9	2335	JGZR00000000.1	Sewage
B. thermacidophilum subsp. porcinum LMG 21689	Draft (3)	2.08	60.2	1779	JGZS00000000.1	Piglet
B. thermacidophilum subsp. thermacidophilum LMG 21395	Draft (8)	2.23	60.4	1892	JGZT00000000.1	Anaerobic digester
B. thermophilum RBL67	Complete	2.29	60.1	1746	CP004346.1	Pig
B. tissieri DSM 100201	Draft (38)	2.87	61.1	2336	MWWV00000000.1	Common marmoset
B. tsurumiense JCM 13495	Draft (25)	2.16	52.9	1696	JGZU00000000.1	Hamster dental plaque
B. vansinderenii Tam10B	Draft (68)	3.11	62.5	2602	NZ_NEWD00000000.1	Emperor tamarin
B. xylocopae XV2	Draft (98)	1.85	62.9	1556	NZ_PDCH00000000.1	Carpenter bee
