## Supplementary Table 4 for "Succession of *Bifidobacterium longum* strains in response to the changing early-life nutritional environment reveals specific adaptations to distinct dietary substrates"

### Sheet: Breast-feeding
Gene	Non-unique Gene name	Annotation	Number_pos_present_in	Number_neg_present_in	Number_pos_not_present_in	Number_neg_not_present_in	Sensitivity	Specificity	Odds_ratio	Naive_p	Bonferroni_p	Benjamini_H_p		Notes
group_4749		hypothetical protein	0	29	28	7	0	19.4444	0	7.97e-12	3.32e-08	3.32e-08
group_692		Non-reducing end alpha-L-arabinofuranosidase BoGH43B	20	0	8	36	71.4286	100	inf	1.58e-10	6.59e-07	3.3e-07		GH43_10
group_4783		hypothetical protein	0	26	28	10	0	27.7778	0	4.44e-10	1.85e-06	4.3e-07
dpnM		Modification methylase DpnIIA	19	0	9	36	67.8571	100	inf	7.92e-10	3.3e-06	4.3e-07
group_2396		hypothetical protein	19	0	9	36	67.8571	100	inf	7.92e-10	3.3e-06	4.3e-07
group_1224		hypothetical protein	0	25	28	11	0	30.5556	0	1.65e-09	6.89e-06	4.3e-07
group_1225		hypothetical protein	0	25	28	11	0	30.5556	0	1.65e-09	6.89e-06	4.3e-07
group_1227		hypothetical protein	0	25	28	11	0	30.5556	0	1.65e-09	6.89e-06	4.3e-07
group_1228		hypothetical protein	0	25	28	11	0	30.5556	0	1.65e-09	6.89e-06	4.3e-07
group_1229		hypothetical protein	0	25	28	11	0	30.5556	0	1.65e-09	6.89e-06	4.3e-07
group_2221		hypothetical protein	0	25	28	11	0	30.5556	0	1.65e-09	6.89e-06	4.3e-07
group_2228		hypothetical protein	0	25	28	11	0	30.5556	0	1.65e-09	6.89e-06	4.3e-07
group_324		hypothetical protein	0	25	28	11	0	30.5556	0	1.65e-09	6.89e-06	4.3e-07
group_4760		hypothetical protein	0	25	28	11	0	30.5556	0	1.65e-09	6.89e-06	4.3e-07
group_4763		hypothetical protein	0	25	28	11	0	30.5556	0	1.65e-09	6.89e-06	4.3e-07
group_4780		hypothetical protein	0	25	28	11	0	30.5556	0	1.65e-09	6.89e-06	4.3e-07
group_2107		hypothetical protein	20	1	8	35	71.4286	97.2222	87.5	2.75e-09	1.15e-05	6.36e-07
group_2684		hypothetical protein	20	1	8	35	71.4286	97.2222	87.5	2.75e-09	1.15e-05	6.36e-07
group_1083		hypothetical protein	21	2	7	34	75	94.4444	51	5.18e-09	2.16e-05	9.37e-07
group_3000	rpsO	30S ribosomal protein S15	21	2	7	34	75	94.4444	51	5.18e-09	2.16e-05	9.37e-07
group_1085		hypothetical protein	21	2	7	34	75	94.4444	51	5.18e-09	2.16e-05	9.37e-07
rpsO		30S ribosomal protein S15	7	34	21	2	25	5.55556	0.0196078	5.18e-09	2.16e-05	9.37e-07
group_693		Non-reducing end alpha-L-arabinofuranosidase BoGH43B	7	34	21	2	25	5.55556	0.0196078	5.18e-09	2.16e-05	9.37e-07
group_1402		hypothetical protein	19	1	9	35	67.8571	97.2222	73.8889	1.28e-08	5.34e-05	2.23e-06
group_699	mobA	Mobilization protein A	1	26	27	10	3.57143	27.7778	0.014245	1.55e-08	6.47e-05	2.49e-06
group_1261		hypothetical protein	17	0	11	36	60.7143	100	inf	1.56e-08	6.48e-05	2.49e-06
group_1226		hypothetical protein	0	23	28	13	0	36.1111	0	2.09e-08	8.71e-05	3e-06
group_2222		hypothetical protein	0	23	28	13	0	36.1111	0	2.09e-08	8.71e-05	3e-06
group_4762		hypothetical protein	0	23	28	13	0	36.1111	0	2.09e-08	8.71e-05	3e-06
group_1108		hypothetical protein	16	0	12	36	57.1429	100	inf	6.23e-08	0.00025924	7.86e-06
group_429		hypothetical protein	16	0	12	36	57.1429	100	inf	6.23e-08	0.00025924	7.86e-06
group_3163		Putative ribonuclease VapC50	16	0	12	36	57.1429	100	inf	6.23e-08	0.00025924	7.86e-06
group_349		hypothetical protein	12	36	16	0	42.8571	0	0	6.23e-08	0.00025924	7.86e-06
group_4784		hypothetical protein	0	22	28	14	0	38.8889	0	7.22e-08	0.000300378	8.83e-06

### Sheet: Formula-feeding
Gene	Non-unique Gene name	Annotation	Number_pos_present_in	Number_neg_present_in	Number_pos_not_present_in	Number_neg_not_present_in	Sensitivity	Specificity	Odds_ratio	Naive_p	Bonferroni_p	Benjamini_H_p
group_4749		hypothetical protein	29	0	7	28	80.5556	100	inf	7.97e-12	3.32e-08	3.32e-08
group_4783		hypothetical protein	26	0	10	28	72.2222	100	inf	4.44e-10	1.85e-06	4.3e-07
group_1224		hypothetical protein	25	0	11	28	69.4444	100	inf	1.65e-09	6.89e-06	4.3e-07
group_1225		hypothetical protein	25	0	11	28	69.4444	100	inf	1.65e-09	6.89e-06	4.3e-07
group_1227		hypothetical protein	25	0	11	28	69.4444	100	inf	1.65e-09	6.89e-06	4.3e-07
group_1228		hypothetical protein	25	0	11	28	69.4444	100	inf	1.65e-09	6.89e-06	4.3e-07
group_1229		hypothetical protein	25	0	11	28	69.4444	100	inf	1.65e-09	6.89e-06	4.3e-07
group_2221		hypothetical protein	25	0	11	28	69.4444	100	inf	1.65e-09	6.89e-06	4.3e-07
group_2228		hypothetical protein	25	0	11	28	69.4444	100	inf	1.65e-09	6.89e-06	4.3e-07
group_324		hypothetical protein	25	0	11	28	69.4444	100	inf	1.65e-09	6.89e-06	4.3e-07
group_4760		hypothetical protein	25	0	11	28	69.4444	100	inf	1.65e-09	6.89e-06	4.3e-07
group_4763		hypothetical protein	25	0	11	28	69.4444	100	inf	1.65e-09	6.89e-06	4.3e-07
group_4780		hypothetical protein	25	0	11	28	69.4444	100	inf	1.65e-09	6.89e-06	4.3e-07
group_1226		hypothetical protein	23	0	13	28	63.8889	100	inf	2.09e-08	8.71e-05	3e-06
group_2222		hypothetical protein	23	0	13	28	63.8889	100	inf	2.09e-08	8.71e-05	3e-06
group_4762		hypothetical protein	23	0	13	28	63.8889	100	inf	2.09e-08	8.71e-05	3e-06
group_4784		hypothetical protein	22	0	14	28	61.1111	100	inf	7.22e-08	0.000300378	8.83e-06
group_699	mobA	Mobilization protein A	26	1	10	27	72.2222	96.4286	70.2	1.55e-08	6.47e-05	2.49e-06
rpsO		30S ribosomal protein S15	34	7	2	21	94.4444	75	51	5.18e-09	2.16e-05	9.37e-07
group_693		Non-reducing end alpha-L-arabinofuranosidase BoGH43B	34	7	2	21	94.4444	75	51	5.18e-09	2.16e-05	9.37e-07
group_349		hypothetical protein	36	12	0	16	100	57.1429	inf	6.23e-08	0.00025924	7.86e-06
group_1108		hypothetical protein	0	16	36	12	0	42.8571	0	6.23e-08	0.00025924	7.86e-06
group_429		hypothetical protein	0	16	36	12	0	42.8571	0	6.23e-08	0.00025924	7.86e-06
group_3163		Putative ribonuclease VapC50	0	16	36	12	0	42.8571	0	6.23e-08	0.00025924	7.86e-06
group_1261		hypothetical protein	0	17	36	11	0	39.2857	0	1.56e-08	6.48e-05	2.49e-06
dpnM		Modification methylase DpnIIA	0	19	36	9	0	32.1429	0	7.92e-10	3.3e-06	4.3e-07
group_2396		hypothetical protein	0	19	36	9	0	32.1429	0	7.92e-10	3.3e-06	4.3e-07
group_1402		hypothetical protein	1	19	35	9	2.77778	32.1429	0.0135338	1.28e-08	5.34e-05	2.23e-06
group_692		Non-reducing end alpha-L-arabinofuranosidase BoGH43B	0	20	36	8	0	28.5714	0	1.58e-10	6.59e-07	3.3e-07
group_2107		hypothetical protein	1	20	35	8	2.77778	28.5714	0.0114286	2.75e-09	1.15e-05	6.36e-07
group_2684		hypothetical protein	1	20	35	8	2.77778	28.5714	0.0114286	2.75e-09	1.15e-05	6.36e-07
group_1083		hypothetical protein	2	21	34	7	5.55556	25	0.0196078	5.18e-09	2.16e-05	9.37e-07
group_3000	rpsO	30S ribosomal protein S15	2	21	34	7	5.55556	25	0.0196078	5.18e-09	2.16e-05	9.37e-07
group_1085		hypothetical protein	2	21	34	7	5.55556	25	0.0196078	5.18e-09	2.16e-05	9.37e-07
