## Supplementary Table 8 for "Succession of *Bifidobacterium longum* strains in response to the changing early-life nutritional environment reveals specific adaptations to distinct dietary substrates"

### Sheet: Sheet1
	Node	No of families present	No of gain events	GH families gained	No of loss events	GH families lost
	B.77	24	0	n/a	0	n/a
	B.35	24	0	n/a	0	n/a
	B.53	24	0	n/a	0	n/a
	B.36	24	0	n/a	0	n/a
	B.79	24	0	n/a	0	n/a
	B.80	24	0	n/a	0	n/a
	B.38	24	0	n/a	5	GH1, GH29, GH95, GH136, GH146
	B.longum.subsp.longum.JCM1217	20	0	n/a	7	GH38, GH53, GH78, GH85, GH120, GH125, GH146
	B.34	23	0	n/a	3	GH53, GH78, GH146
	B.32	24	0	n/a	0	n/a
	B.33	24	0	n/a	0	n/a
	B.31	24	0	n/a	0	n/a
	B.23	24	0	n/a	0	n/a
	B.25	24	0	n/a	0	n/a
	B.26	24	0	n/a	0	n/a
	B.24	24	0	n/a	0	n/a
	B.27	24	0	n/a	0	n/a
	B.29	24	0	n/a	0	n/a
	B.20	24	0	n/a	0	n/a
	B.21	24	0	n/a	0	n/a
	B.30	24	0	n/a	0	n/a
	B.59	24	0	n/a	0	n/a
	B.60	24	0	n/a	0	n/a
	B.56	24	0	n/a	0	n/a
	B.57	24	0	n/a	0	n/a
	B.61	25	0	n/a	0	n/a
	B.62	25	0	n/a	0	n/a
	B.67	23	0	n/a	0	n/a
	B.52	23	0	n/a	0	n/a
	B.66	23	0	n/a	0	n/a
	B.50	23	0	n/a	0	n/a
	B.63	23	0	n/a	0	n/a
	B.64	23	0	n/a	0	n/a
	B.39	22	0	n/a	0	n/a
	B.40	22	0	n/a	0	n/a
	B.83	22	0	n/a	0	n/a
	B.54	21	0	n/a	1	GH78
	B.84	21	0	n/a	0	n/a
	B.76	21	0	n/a	0	n/a
	B.45	21	0	n/a	0	n/a
	B.42	25	0	n/a	0	n/a
	B.48	25	0	n/a	0	n/a
	B.41	25	0	n/a	0	n/a
	B.46	25	0	n/a	0	n/a
	B.44	25	0	n/a	0	n/a
	B.43	25	0	n/a	0	n/a
	B.74	22	0	n/a	4	GH38, GH78, GH85, GH125
	B.73	24	0	n/a	1	GH78
	B.71	25	0	n/a	0	n/a
	B.72	25	0	n/a	0	n/a
	B.75	22	0	n/a	1	GH38
	B.69	22	0	n/a	1	GH38
	B.81	23	0	n/a	0	n/a
	B.82	22	0	n/a	1	GH38
	B.58	25	1	GH93	4	GH23, GH25, GH78, GH146
	B.7	22	0	n/a	0	n/a
	B.4	22	0	n/a	0	n/a
	B.1	22	0	n/a	0	n/a
	B.5	22	0	n/a	0	n/a
	B.14	22	0	n/a	0	n/a
	B.6	22	0	n/a	0	n/a
	B.68	26	0	n/a	0	n/a
	B.70	26	0	n/a	0	n/a
	B.longum.subsp.suis.LMG21814	23	0	n/a	4	GH1, GH29, GH31, GH136
	B.17	24	0	n/a	0	n/a
	B.19	24	0	n/a	0	n/a
	B.18	24	0	n/a	0	n/a
	B.16	21	0	n/a	0	n/a
	B.8	21	0	n/a	0	n/a
	B.9	21	0	n/a	0	n/a
	B.10	21	0	n/a	0	n/a
	B.11	21	0	n/a	0	n/a
	B.12	21	0	n/a	0	n/a
	B.13	21	0	n/a	0	n/a
	B.longum.subsp.infantis.ATCC15697	20	0	n/a	4	GH31, GH109, GH123, GH136
	B.15	22	0	n/a	1	GH109
	B.55	20	0	n/a	0	n/a
	B.78	20	0	n/a	0	n/a
	Δ1	27	1	GH33	0	n/a
	Δ2	24	2	GH109, GH123	5	GH30, GH53, GH85, GH101, GH127
	Δ3	23	0	n/a	1	GH1
	Δ4	20	0	n/a	3	GH25, GH31, GH43
	Δ5	21	0	n/a	3	GH1, GH43, GH109
	Δ6	24	0	n/a	4	GH1, GH29, GH53, GH95
	Δ7	28	2	GH121, GH146	0	n/a
	Δ8	27	0	n/a	3	GH1, GH29, GH95
	Δ9	26	0	n/a	1	GH25
	Δ10	24	0	n/a	2	GH120, GH136
	Δ11	29	1	GH78	0	n/a
	Δ12	30	1	GH120	0	n/a
	Δ13	25	0	n/a	1	GH25
	Δ14	26	0	n/a	4	GH29, GH78, GH95, GH136
	Δ15	24	1	GH65	3	GH1, GH129, GH146
	Δ16	23	0	n/a	7	GH29, GH38, GH78, GH85, GH95, GH125, GH146
	Δ17	25	0	n/a	2	GH136, GH147
	Δ18	30	1	GH23	1	GH1
	Δ19	27	0	n/a	3	GH23, GH29, GH95
	Δ20	22	0	n/a	1	GH78
	Δ21	23	0	n/a	4	GH38, GH85, GH120, GH125
	Δ22	22	0	n/a	1	GH129
	Δ23	21	0	n/a	1	GH136
	Δ24	26	0	n/a	2	GH23, GH120
	Δ25	25	0	n/a	1	GH136
	Δ26	28	0	n/a	2	GH25, GH146
	Δ27	23	0	n/a	5	GH29, GH78, GH85, GH95, GH125
	Δ28	28	0	n/a	2	GH29, GH95
	Δ29	26	0	n/a	2	GH78, GH129
	Δ30	22	0	n/a	6	GH23, GH25, GH38, GH85, GH125, GH136
