## Supplementary Table 10 for "Succession of *Bifidobacterium longum* strains in response to the changing early-life nutritional environment reveals specific adaptations to distinct dietary substrates"

### Sheet: B_25_cellobiose
Gene	B. lactis Bl-04 homology (Andersen et al. 2013)	%identity	%coverage
B_25_01620	lcl|CP001515.1_prot_ACS46913.1_1515_[locus_tag=Balac_1572]_[protein=ABC_transporter_solute-binding_protein]_[protein_id=ACS46913.1]_[location=complement(1854939..1856273)]_[gbkey=CDS]	72.92	100
B_25_01621	lcl|CP001515.1_prot_ACS46912.1_1514_[locus_tag=Balac_1571]_[protein=LacI-type_response_repressor]_[protein_id=ACS46912.1]_[location=1853577..1854587]_[gbkey=CDS]	70.33	99
B_25_01622	lcl|CP001515.1_prot_ACS46911.1_1513_[locus_tag=Balac_1570]_[protein=ABC_transporter_permease]_[protein_id=ACS46911.1]_[location=complement(1852260..1853114)]_[gbkey=CDS]	86.97	100
B_25_01623	lcl|CP001515.1_prot_ACS46910.1_1512_[locus_tag=Balac_1569]_[protein=MalG-type_ABC_sugar_transport_system_permease_component]_[protein_id=ACS46910.1]_[location=complement(1851424..1852260)]_[gbkey=CDS]	87.41	99

### Sheet: B_25_LNnT
Gene	B. infantis ATCC15697 homology (Ozcan et al. 2018)	%identity	%coverage
B_25_00111	CP001095.1_prot_ACJ53238.1_2102_[locus_tag=Blon_2177]_[db_xref=InterPro:IPR000217,InterPro:IPR000437,InterPro:IPR006059]_[protein=extracellular_solute-binding_protein,_family_1]_[protein_id=ACJ53238.1]_[location=complement(2412578..2413894)]	97.72	100
B_25_00112	CP001095.1_prot_ACJ53237.1_2101_[locus_tag=Blon_2176]_[db_xref=InterPro:IPR000515]_[protein=binding-protein-dependent_transport_systems_inner_membrane_component]_[protein_id=ACJ53237.1]_[location=complement(2411416..2412387)]	97.52	100
B_25_00113	CP001095.1_prot_ACJ53236.1_2100_[locus_tag=Blon_2175]_[db_xref=InterPro:IPR000515]_[protein=binding-protein-dependent_transport_systems_inner_membrane_component]_[protein_id=ACJ53236.1]_[location=complement(2410466..2411416)]	97.15	100
B_25_00114	CP001095.1_prot_ACJ53235.1_2099_[locus_tag=Blon_2174]_[db_xref=InterPro:IPR012711]_[protein=conserved_hypothetical_protein]_[protein_id=ACJ53235.1]_[location=complement(2407991..2410246)]	98.4	100
B_25_00115	CP001095.1_prot_ACJ53234.1_2098_[locus_tag=Blon_2173]_[db_xref=InterPro:IPR002575]_[protein=aminoglycoside_phosphotransferase]_[protein_id=ACJ53234.1]_[location=complement(2406885..2407964)]	90.25	100
B_25_00116	CP001095.1_prot_ACJ53233.1_2097_[locus_tag=Blon_2172]_[db_xref=InterPro:IPR005850]_[protein=UDP-glucose--hexose-1-phosphate_uridylyltransferase]_[protein_id=ACJ53233.1]_[location=complement(2405288..2406835)]	90.1	100
B_25_00117	CP001095.1_prot_ACJ53232.1_2096_[locus_tag=Blon_2171]_[db_xref=InterPro:IPR001509,InterPro:IPR002198,InterPro:IPR002225,InterPro:IPR003869,InterPro:IPR005886,InterPro:IPR005913,InterPro:IPR008089,InterPro:IPR013120]_[protein=UDP-glucose_4-epimerase]_[protein_id=ACJ53232.1]_[location=complement(2404197..2405219)]	97.35	100
B_25_01030	CP001095.1_prot_ACJ51979.1_843_[locus_tag=Blon_0879]_[db_xref=InterPro:IPR000600]_[protein=ROK_family_protein]_[protein_id=ACJ51979.1]_[location=1038389..1039303]	97.7	100
B_25_01031	CP001095.1_prot_ACJ51980.1_844_[locus_tag=Blon_0880]_[db_xref=InterPro:IPR000600]_[protein=ROK_family_protein]_[protein_id=ACJ51980.1]_[location=complement(1039444..1040568)]	94.92	100
B_25_01032	CP001095.1_prot_ACJ51981.1_845_[locus_tag=Blon_0881]_[db_xref=InterPro:IPR004547,InterPro:IPR006148]_[protein=glucosamine-6-phosphate_isomerase]_[protein_id=ACJ51981.1]_[location=1040906..1041718]	98.89	100
B_25_01033	CP001095.1_prot_ACJ51982.1_846_[locus_tag=Blon_0882]_[db_xref=InterPro:IPR003764,InterPro:IPR006680]_[protein=N-acetylglucosamine-6-phosphate_deacetylase]_[protein_id=ACJ51982.1]_[location=1041836..1043119]	94.15	100

### Sheet: B_71_2'FL
Gene	B. longum SC596 homology (Garrido et al. 2016)	%identity	%coverage
B_71_00973	BLNG_01254__transcriptional_regulator,_LacI_family_[Bifidobacterium_longum_longum_SC596_:_BLNG_Lib5R1_paired_contig_19.18]	97.12	100
B_71_00974	BLNG_01255__multiple_sugar_transport_system_permease_protein_[Bifidobacterium_longum_longum_SC596_:_BLNG_Lib5R1_paired_contig_19.18]	89	100
B_71_00975	BLNG_01256__multiple_sugar_transport_system_permease_protein_[Bifidobacterium_longum_longum_SC596_:_BLNG_Lib5R1_paired_contig_19.18]	88.62	100
B_71_00976	BLNG_01257__multiple_sugar_transport_system_substrate-binding_protein_[Bifidobacterium_longum_longum_SC596_:_BLNG_Lib5R1_paired_contig_19.18]	70.63	100
B_71_00977	BLNG_01258__L-fuconate_dehydratase_[Bifidobacterium_longum_longum_SC596_:_BLNG_Lib5R1_paired_contig_19.18]	99.06	100
B_71_00978	BLNG_01259__L-fucose_dehydrogenase_[Bifidobacterium_longum_longum_SC596_:_BLNG_Lib5R1_paired_contig_19.18]	99.62	100
B_71_00979	BLNG_01260__Predicted_metal-dependent_hydrolase,_TIM-barrel_fold_[Bifidobacterium_longum_longum_SC596_:_BLNG_Lib5R1_paired_contig_19.18]	95.6	100
B_71_00980	BLNG_01261__4-hydroxy-tetrahydrodipicolinate_synthase_[Bifidobacterium_longum_longum_SC596_:_BLNG_Lib5R1_paired_contig_19.18]	99.33	100
B_71_00981	BLNG_01262__L-fucose_mutarotase_[Bifidobacterium_longum_longum_SC596_:_BLNG_Lib5R1_paired_contig_19.18]	98.62	100
B_71_00982	BLNG_01263__alpha-L-fucosidase_[Bifidobacterium_longum_longum_SC596_:_BLNG_Lib5R1_paired_contig_19.18]	96.23	100
B_71_00983	BLNG_01264__Glycosyl_hydrolase_family_65,_N-terminal_domain_[Bifidobacterium_longum_longum_SC596_:_BLNG_Lib5R1_paired_contig_19.18]	97.83	100
